# ABA-regulated JAZ1 Proteins Bind NAC42 Transcription Factors to Suppress the Activation of Phytoalexin Biosynthesis in Plants

**DOI:** 10.1101/2024.09.26.615281

**Authors:** Jie Lin, Ivan Monsalvo, Md Asraful Jahan, Melissa Ly, Dasol Wi, Izabella Martirosyan, Israt Jahan, Nik Kovinich

## Abstract

Phytoalexins are plant defense metabolites whose biosynthesis remains suppressed until elicited by a pathogen or stress, yet the mechanism of their suppression has remained elusive. The transcription factor GmNAC42-1 is an important and direct activator of the biosynthesis of glyceollin phytoalexins in soybean. Yet, without elicitation, overexpressing GmNAC42-1 is insufficient to activate the expression of glyceollin biosynthetic genes, suggesting that the activity of GmNAC42-1 may be suppressed by a negative regulator. JAZ1 proteins are negative regulators of the canonical jasmonic acid (JA) signaling pathway. JAZ protein degradation and JAZ gene transcription comprise antagonistic mechanisms that activate and suppress JA signaling, respectively. In search for negative regulators of glyceollin biosynthesis, we identified by RNA-seq analysis abscisic acid (ABA) signaling and GmJAZ1 genes that are oppositely regulated compared to glyceollin biosynthesis. Long-term ABA treatment upregulated GmJAZ1 transcripts, whereas its biosynthesis inhibitor fully suppressed their upregulation by dehydration stress. Opposite patterns were observed for glyceollin biosynthesis. RNAi silencing of GmJAZ1s prevented the suppression of glyceollin biosynthesis by dehydration and derepressed glyceollin synthesis in non-elicited tissues. Overexpressing GmJAZ1-9 in hairy roots elicited with Phytophthora sojae wall glucan elicitor partially suppressed glyceollin biosynthesis. The GmJAZ1-9 protein physically interacted with GmNAC42-1 and inhibited its transactivation and DNA binding activities in promoter-luciferase and yeast-three hybrid systems. Silencing JAZ1s in Arabidopsis and grapevine has been reported to derepress camalexin and stilbene phytoalexin biosynthesis. Here, we found that JAZ1 and NAC42 proteins from all three plant species physically interact, suggesting a conserved mechanism negatively regulates phytoalexin biosynthesis in plants.
