## Supplemental Tables for "ABA-regulated JAZ1 Proteins Bind NAC42 Transcription Factors to Suppress the Activation of Phytoalexin Biosynthesis in Plants": Supplementary Table S1 - Statistical results for metabolite measurements shown in Figure 2D.xlsx

### Sheet: Sheet1
Table S1. Statistical results for metabolite measurements shown in Figure 2D and Figure S1.
Metabolite	Experiment	Statistical Results
ABA	1	ANOVA
		Source of Variation	SS	df	MS	F	P-value	F crit
		Between Groups	1.85732e+15	3	6.19106e+14	9.07926	0.00332996	3.70826
		Within Groups	6.8189e+14	10	6.8189e+13
		Total	2539207770301264	13
		Tukey Values
		vs	Control 6 dat	Dehydration 6 dat	Control 9 dat
		Dehydration 6 dat	6.03851
		Control 9 dat	0.0746023	6.11311
		pH 3.0 9 dat	0.292627	5.52213	0.22802
	2	ANOVA
		Source of Variation	SS	df	MS	F	P-value	F crit
		Between Groups	5.79198e+13	3	1.93066e+13	5.97238	0.00689914	3.28738
		Within Groups	4.84897e+13	15	3.23265e+12
		Total	1.06409e+14	18
		Tukey Values
		vs	Control 6 dat	Dehydration 6 dat	Control 9 dat
		Dehydration 6 dat	4.83872
		Control 9 dat	0.100651	5.3092
		pH 3.0 9 dat	0.155771	5.25408	0.0551204
ABA-GE	1	ANOVA
		Source of Variation	SS	df	MS	F	P-value	F crit
		Between Groups	1.60248e+13	3	5.34159e+12	19.5438	0.000166625	3.70826
		Within Groups	2.73314e+12	10	2.73314e+11
		Total	1.87579e+13	13
		Tukey Values
		vs	Control 6 dat	Dehydration 6 dat	Control 9 dat
		Dehydration 6 dat	4.98475
		Control 9 dat	0.242282	4.74247
		pH 3.0 9 dat	9.10045	4.78353	8.89063
	2	ANOVA
		Source of Variation	SS	df	MS	F	P-value	F crit
		Between Groups	2.29146e+13	3	7.6382e+12	11.1483	0.000419477	3.28738
		Within Groups	1.02772e+13	15	6.85145e+11
		Total	3.31918e+13	18
		Tukey Values
		vs	Control 6 dat	Dehydration 6 dat	Control 9 dat
		Dehydration 6 dat	0.72245
		Control 9 dat	1.352	0.544279
		pH 3.0 9 dat	5.92983	6.73756	7.28183
JA	1	ANOVA
		Source of Variation	SS	df	MS	F	P-value	F crit
		Between Groups	5.81227e+11	3	1.93742e+11	23.1503	6.99675e-06	3.28738
		Within Groups	1.25534e+11	15	8.3689e+09
		Total	7.06761e+11	18
		Tukey Values
		vs	Control 6 dat	Dehydration 6 dat	Control 9 dat
		Dehydration 6 dat	3.42079
		Control 9 dat	3.01053	6.83509
		pH 3.0 9 dat	8.11109	11.9356	5.10056
	2	ANOVA
		Source of Variation	SS	df	MS	F	P-value	F crit
		Between Groups	9.6711e+12	3	3.2237e+12	14.245	0.000608963	3.70826
		Within Groups	2.26304e+12	10	2.26304e+11
		Total	1.19341e+13	13
		Tukey Values
		vs	Control 6 dat	Dehydration 6 dat	Control 9 dat
		Dehydration 6 dat	2.17056
		Control 9 dat	3.04512	5.21567
		pH 3.0 9 dat	6.35376	8.23351	3.71661
