## Supplemental Tables for "ABA-regulated JAZ1 Proteins Bind NAC42 Transcription Factors to Suppress the Activation of Phytoalexin Biosynthesis in Plants": Supplementary Table S2 - Statistical results for metabolite measurements shown in Figure 3A.xlsx

### Sheet: Sheet1
Table S2. Statistical results for metabolite measurements shown in Figure 3A.
Metabolite	Statistical Results
Unknown 1	ANOVA
	Source of Variation	SS	df	MS	F	P-value	F crit
	Between Groups	31527.3	3	10509.1	29.7887	4.28583e-06	3.41053
	Within Groups	4586.25	13	352.788
	Total	36113.6	16
	Tukey Values
	vs	Control (pH5.8)	pH5.8+ABA	pH3.0
	pH5.8+ABA	12.2822
	pH3.0	2.46249	7.05126
	pH3.0+ABA	10.7242	1.55802	7.54512
Daidzin	ANOVA
	Source of Variation	SS	df	MS	F	P-value	F crit
	Between Groups	2142.47	3	714.156	29.094	4.89261e-06	3.41053
	Within Groups	319.105	13	24.5465
	Total	2461.57	16
	Tukey Values
	vs	Control (pH5.8)	pH5.8+ABA	pH3.0
	pH5.8+ABA	8.45216
	pH3.0	0.16507	6.38195
	pH3.0+ABA	11.6904	3.23826	11.4773
6"-O-malonyldaidzin	ANOVA
	Source of Variation	SS	df	MS	F	P-value	F crit
	Between Groups	191280	3	63759.8	32.9503	2.42193e-06	3.41053
	Within Groups	25155.4	13	1935.03
	Total	216435	16
	Tukey Values
	vs	Control (pH5.8)	pH5.8+ABA	pH3.0
	pH5.8+ABA	11.5025
	pH3.0	4.49062	4.41917
	pH3.0+ABA	13.7594	2.25686	7.96199
6"-O-malonylgenistin	ANOVA
	Source of Variation	SS	df	MS	F	P-value	F crit
	Between Groups	2055.36	3	685.121	2.15226	0.142833	3.41053
	Within Groups	4138.24	13	318.326
	Total	6193.6	16
	Tukey Values
	vs	Control (pH5.8)	pH5.8+ABA	pH3.0
	pH5.8+ABA	0.517133
	pH3.0	0.503036	0.102466
	pH3.0+ABA	2.60464	3.12178	3.25406
6"-O-malonylononin	ANOVA
	Source of Variation	SS	df	MS	F	P-value	F crit
	Between Groups	1560.54	3	520.18	89.7267	6.11102e-09	3.41053
	Within Groups	75.366	13	5.79738
	Total	1635.91	16
	Tukey Values
	vs	Control (pH5.8)	pH5.8+ABA	pH3.0
	pH5.8+ABA	19.4015
	pH3.0	3.46671	11.5616
	pH3.0+ABA	20.1119	0.710398	15.6364
Daidzein	ANOVA
	Source of Variation	SS	df	MS	F	P-value	F crit
	Between Groups	665.503	3	221.834	5.0275	0.0157317	3.41053
	Within Groups	573.615	13	44.1242
	Total	1239.12	16
	Tukey Values
	vs	Control (pH5.8)	pH5.8+ABA	pH3.0
	pH5.8+ABA	1.09534
	pH3.0	4.82629	3.97785
	pH3.0+ABA	1.33535	0.240005	4.89537
Genistein	ANOVA
	Source of Variation	SS	df	MS	F	P-value	F crit
	Between Groups	62.2708	3	20.7569	29.5731	4.46435e-06	3.41053
	Within Groups	9.12452	13	0.701886
	Total	71.3953	16
	Tukey Values
	vs	Control (pH5.8)	pH5.8+ABA	pH3.0
	pH5.8+ABA	2.05453
	pH3.0	9.76862	8.17718
	pH3.0+ABA	2.24896	4.3035	14.8602
Glyceollin III	ANOVA
	Source of Variation	SS	df	MS	F	P-value	F crit
	Between Groups	3221.88	3	1073.96	27.8209	6.28149e-06	3.41053
	Within Groups	501.835	13	38.6027
	Total	3723.72	16
	Tukey Values
	vs	Control (pH5.8)	pH5.8+ABA	pH3.0
	pH5.8+ABA	0.798527
	pH3.0	9.58466	10.2032
	pH3.0+ABA	0.859445	0.0609178	13.2332
Glyceollin II	ANOVA
	Source of Variation	SS	df	MS	F	P-value
	Between Groups	677.121	3	225.707	14.7849	0.000175849
	Within Groups	198.459	13	15.2661
	Total	875.58	16
	Tukey Values
	vs	Control (pH5.8)	pH5.8+ABA	pH3.0
	pH5.8+ABA	0.337946
	pH3.0	7.73794	7.47617
	pH3.0+ABA	3.86896	3.53101	6.12069
Glyceollin I	ANOVA
	Source of Variation	SS	df	MS	F	P-value	F crit
	Between Groups	2484.21	3	828.071	56.8251	9.91666e-08	3.41053
	Within Groups	189.44	13	14.5723
	Total	2673.65	16
	Tukey Values
	vs	Control (pH5.8)	pH5.8+ABA	pH3.0
	pH5.8+ABA	0.689334
	pH3.0	14.6345	15.1684
	pH3.0+ABA	2.35389	3.04322	16.5391
Total glyceollins	ANOVA
	Source of Variation	SS	df	MS	F	P-value	F crit
	Between Groups	16986.7	3	5662.23	30.4816	3.76549e-06	3.41053
	Within Groups	2414.87	13	185.759
	Total	19401.6	16
	Tukey Values
	vs	Control (pH5.8)	pH5.8+ABA	pH3.0
	pH5.8+ABA	0.46021
	pH3.0	10.6864	11.0429
	pH3.0+ABA	1.37663	1.83684	12.4195
βprenyl-genistein	ANOVA
	Source of Variation	SS	df	MS	F	P-value	F crit
	Between Groups	195.68	3	65.2265	49.5096	2.25973e-07	3.41053
	Within Groups	17.1269	13	1.31745
	Total	212.806	16
	Tukey Values
	vs	Control (pH5.8)	pH5.8+ABA	pH3.0
	pH5.8+ABA	4.49354
	pH3.0	10.2885	13.7691
	pH3.0+ABA	4.79546	0.301918	18.0778
Phaseol	ANOVA
	Source of Variation	SS	df	MS	F	P-value	F crit
	Between Groups	19.6534	3	6.55113	40.8246	7.03823e-07	3.41053
	Within Groups	2.08611	13	0.16047
	Total	21.7395	16
	Tukey Values
	vs	Control (pH5.8)	pH5.8+ABA	pH3.0
	pH5.8+ABA	9.04643
	pH3.0	3.78636	10.7937
	pH3.0+ABA	10.2492	1.20278	15.1374
