## Supplemental Tables for "ABA-regulated JAZ1 Proteins Bind NAC42 Transcription Factors to Suppress the Activation of Phytoalexin Biosynthesis in Plants": Supplementary Table S3 - Statistical results for metabolite measurements shown in Figure 3B.xlsx

### Sheet: Sheet1
Table S3. Statistical results for metabolite measurements shown in Figure 3B and Figure S2.
Metabolite	Experiment	Statistical Results
Glyceollin I	1	ANOVA
		Source of Variation	SS	df	MS	F	P-value	F crit
		Between Groups	1.27883e+08	3	4.26278e+07	6.51931	0.00434324	3.23887
		Within Groups	1.04619e+08	16	6.53871e+06
		Total	2.32503e+08	19
		Tukey Values
		vs	p35S::vector+H2O	p35S::vector+ABA	p35S::vector+WGE
		p35S::vector+ABA	0
		p35S::vector+WGE	5.31681	5.31681
		p35S::vector+WGE+ABA	0.797751	0.797751	4.51906
	2	ANOVA
		Source of Variation	SS	df	MS	F	P-value	F crit
		Between Groups	6.51605e+11	3	2.17202e+11	81.1963	6.76054e-10	3.23887
		Within Groups	4.28003e+10	16	2.67502e+09
		Total	6.94406e+11	19
		Tukey Values
		vs	p35S::vector+H2O	p35S::vector+ABA	p35S::vector+WGE
		p35S::vector+ABA	0
		p35S::vector+WGE	19.1141	19.1141
		p35S::vector+WGE+ABA	6.54583	6.54583	12.5683
Glyceollin II	1	ANOVA
		Source of Variation	SS	df	MS	F	P-value	F crit
		Between Groups	1.18603e+09	3	3.95342e+08	24.6598	3.06182e-06	3.23887
		Within Groups	2.56509e+08	16	1.60318e+07
		Total	1.44253e+09	19
		Tukey Values
		vs	p35S::vector+H2O	p35S::vector+ABA	p35S::vector+WGE
		p35S::vector+ABA	0
		p35S::vector+WGE	10.1919	10.1919
		p35S::vector+WGE+ABA	0.886087	0.886087	9.3058
	2	ANOVA
		Source of Variation	SS	df	MS	F	P-value	F crit
		Between Groups	3.23272e+10	3	1.07757e+10	40.6866	1.02884e-07	3.23887
		Within Groups	4.23755e+09	16	2.64847e+08
		Total	3.65648e+10	19
		Tukey Values
		vs	p35S::vector+H2O	p35S::vector+ABA	p35S::vector+WGE
		p35S::vector+ABA	0
		p35S::vector+WGE	13.4191	13.4191
		p35S::vector+WGE+ABA	6.11107	6.11107	7.30799
Glyceollin III	1	ANOVA
		Source of Variation	SS	df	MS	F	P-value	F crit
		Between Groups	2.03816e+09	3	6.79387e+08	57.7514	8.37863e-09	3.23887
		Within Groups	1.88224e+08	16	1.1764e+07
		Total	2.22638e+09	19
		Tukey Values
		vs	p35S::vector+H2O	p35S::vector+ABA	p35S::vector+WGE
		p35S::vector+ABA	0
		p35S::vector+WGE	15.3	15.3
		p35S::vector+WGE+ABA	0.312019	0.312019	14.988
	2	ANOVA
		Source of Variation	SS	df	MS	F	P-value	F crit
		Between Groups	2.41473e+10	3	8.0491e+09	56.1407	1.02937e-08	3.23887
		Within Groups	2.29398e+09	16	1.43374e+08
		Total	2.64413e+10	19
		Tukey Values
		vs	p35S::vector+H2O	p35S::vector+ABA	p35S::vector+WGE
		p35S::vector+ABA	0
		p35S::vector+WGE	15.2748	15.2748
		p35S::vector+WGE+ABA	9.23506	9.23506	6.03972
Total glyceollins	1	ANOVA
		Source of Variation	SS	df	MS	F	P-value	F crit
		Between Groups	8.24506e+09	3	2.74835e+09	34.2351	3.41212e-07	3.23887
		Within Groups	1.28446e+09	16	8.02789e+07
		Total	9.52952e+09	19
		Tukey Values
		vs	p35S::vector+H2O	p35S::vector+ABA	p35S::vector+WGE
		p35S::vector+ABA	0
		p35S::vector+WGE	11.9289	11.9289
		p35S::vector+WGE+ABA	0.74309	0.74309	11.1858
	2	ANOVA
		Source of Variation	SS	df	MS	F	P-value	F crit
		Between Groups	1.29329e+12	3	4.31097e+11	78.9662	8.32462e-10	3.23887
		Within Groups	8.73482e+10	16	5.45926e+09
		Total	1.38064e+12	19
		Tukey Values
		vs	p35S::vector+H2O	p35S::vector+ABA	p35S::vector+WGE
		p35S::vector+ABA	0
		p35S::vector+WGE	18.8109	18.8109
		p35S::vector+WGE+ABA	7.42468	7.42468	11.3862
