## Supplemental Tables for "ABA-regulated JAZ1 Proteins Bind NAC42 Transcription Factors to Suppress the Activation of Phytoalexin Biosynthesis in Plants": Supplementary Table S4 - Statistical results for metabolite measurements shown in Figure 3C.xlsx

### Sheet: Sheet1
Table S4. Statistical results for metabolite measurements shown in Figure 3C and Supplementary Figure S3.
Metabolite	Experiment	Statistical Results
Glyceollin I	1	ANOVA
		Source of Variation	SS	df	MS	F	P-value	F crit
		Between Groups	79.3373	2	39.6686	199.423	6.20893e-10	3.88529
		Within Groups	2.38701	12	0.198917
		Total	81.7243	14
		Tukey Values
		vs	Control	Dehydration
		Dehydration	26.2896
		Dehydration+Norflurazone	4.2055	22.0841
	2	ANOVA
		Source of Variation	SS	df	MS	F	P-value	F crit
		Between Groups	35.0928	2	17.5464	26.2055	0.00108385	5.14325
		Within Groups	4.01741	6	0.669568
		Total	39.1102	8
		Tukey Values
		vs	Control	Dehydration
		Dehydration	10.0426
		Dehydration+Norflurazone	6.74651	3.29608
Glyceollin II	1	ANOVA
		Source of Variation	SS	df	MS	F	P-value	F crit
		Between Groups	6.9904	2	3.4952	4.13876	0.0429536	3.88529
		Within Groups	10.1341	12	0.844505
		Total	17.1245	14
		Tukey Values
		vs	Control	Dehydration
		Dehydration	10.4734
		Dehydration+Norflurazone	0.455678	10.9291
	2	ANOVA
		Source of Variation	SS	df	MS	F	P-value	F crit
		Between Groups	4.15077	2	2.07538	9.00441	0.0156078	5.14325
		Within Groups	1.38291	6	0.230485
		Total	5.53368	8
		Tukey Values
		vs	Control	Dehydration
		Dehydration	3.70417
		Dehydration+Norflurazone	2.23724	5.94141
Glyceollin III	1	ANOVA
		Source of Variation	SS	df	MS	F	P-value	F crit
		Between Groups	297.022	2	148.511	38.224	6.23673e-06	3.88529
		Within Groups	46.6232	12	3.88527
		Total	343.645	14
		Tukey Values
		vs	Control	Dehydration
		Dehydration	10.4734
		Dehydration+Norflurazone	0.455678	10.9291
	2	ANOVA
		Source of Variation	SS	df	MS	F	P-value	F crit
		Between Groups	75.0577	2	37.5288	7.99867	0.0202929	5.14325
		Within Groups	28.1513	6	4.69189
		Total	103.209	8
		Tukey Values
		vs	Control	Dehydration
		Dehydration	0.0207638
		Dehydration+Norflurazone	4.90892	4.88816
Total Glyceollins	1	ANOVA
		Source of Variation	SS	df	MS	F	P-value	F crit
		Between Groups	809.62	2	404.81	114.393	1.53211e-08	3.88529
		Within Groups	42.465	12	3.53875
		Total	852.085	14
		Tukey Values
		vs	Control	Dehydration
		Dehydration	18.3839
		Dehydration+Norflurazone	0.279343	18.6632
	2	ANOVA
		Source of Variation	SS	df	MS	F	P-value	F crit
		Between Groups	108.795	2	54.3975	6.76592	0.0289884	5.14325
		Within Groups	48.2395	6	8.03992
		Total	157.034	8
		Tukey Values
		vs	Control	Dehydration
		Dehydration	3.50944
		Dehydration+Norflurazone	1.57104	5.08047
