## Supplemental Tables for "ABA-regulated JAZ1 Proteins Bind NAC42 Transcription Factors to Suppress the Activation of Phytoalexin Biosynthesis in Plants": Supplementary Table S5 - Statistical results for gene expressions shown in Figure 3D.xlsx

### Sheet: Sheet1
Table S5. Statistical results for gene expression measurements shown in Figure 3D.
Gene name	Statistical Results
GmJAZ1-9	ANOVA
	Source of Variation	SS	df	MS	F	P-value	F crit
	Between Groups	541.383	3	180.461	45.5579	4.62543e-08	3.23887
	Within Groups	63.3782	16	3.96114
	Total	604.761	19
	Tukey Values
	vs	Control	Dehydration	Dehydration+Norflurazone
	Dehydration	11.3622
	Dehydration+Norflurazone	0.55014	11.9124
	Control+ABA	11.4558	0.0935784	12.006
GmJAZ1-1	ANOVA
	Source of Variation	SS	df	MS	F	P-value	F crit
	Between Groups	140.275	3	46.7584	46.7157	3.86806e-08	3.23887
	Within Groups	16.0146	16	1.00092
	Total	156.29	19
	Tukey Values
	vs	Control	Dehydration	Dehydration+Norflurazone
	Dehydration	10.8184
	Dehydration+Norflurazone	2.39996	8.41847
	Control+ABA	14.4454	3.62701	12.0455
GmJAZ1-2	ANOVA
	Source of Variation	SS	df	MS	F	P-value	F crit
	Between Groups	2069.21	3	689.737	16.8328	3.32443e-05	3.23887
	Within Groups	655.613	16	40.9758
	Total	2724.82	19
	Tukey Values
	vs	Control	Dehydration	Dehydration+Norflurazone
	Dehydration	0.998458
	Dehydration+Norflurazone	8.78972	7.79126
	Control+ABA	0.902393	0.0960647	7.88733
GmJAZ1-6	ANOVA
	Source of Variation	SS	df	MS	F	P-value	F crit
	Between Groups	4.98138	3	1.66046	6.68503	0.00390457	3.23887
	Within Groups	3.97416	16	0.248385
	Total	8.95555	19
	Tukey Values
	vs	Control	Dehydration	Dehydration+Norflurazone
	Dehydration	6.16969
	Dehydration+Norflurazone	2.07338	4.0963
	Control+ABA	2.07386	4.09583	0.000472822
