## Supplemental Tables for "ABA-regulated JAZ1 Proteins Bind NAC42 Transcription Factors to Suppress the Activation of Phytoalexin Biosynthesis in Plants": Supplementary Table S6 - RNAi trigger counts in potential gene targets.xlsx

### Sheet: Sheet1
Table S6. RNAi trigger counts in potential gene targets
Gene	Number of 21-nucleotide segments identical to the trigger RNAi-GmJAZ1-9
GmJAZ1-9	14
GmJAZ1-8	9
GmJAZ1-7	1
GmJAZ1-6	1
GmJAZ1-5	1
GmJAZ1-4	1
GmJAZ1-3	1
GmJAZ1-2	1
GmJAZ1-1	1
GmJAZ4-1	0
