## Supplemental Tables for "ABA-regulated JAZ1 Proteins Bind NAC42 Transcription Factors to Suppress the Activation of Phytoalexin Biosynthesis in Plants": Supplementary Table S7 - Statistical results for gene expression measurements shown in Figures 3F.xlsx

### Sheet: Sheet1
Table S7. Statistical results for gene expression measurements shown in Figures 3F.
Gene name	Statistical Results
GmJAZ1-8/9	ANOVA
	Source of Variation	SS	df	MS	F	P-value	F crit
	Between Groups	0.000177219	2	8.86096e-05	19.5545	9.15028e-06	3.40283
	Within Groups	0.000108754	24	4.53141e-06
	Total	0.000285973	26
	Tukey Values
	vs	Control-GUS	Control-RNAiGmJAZ1
	Control-RNAiGmJAZ1	7.18834
	Dehydration-RNAiJAZ1	8.05617	0.867829
GmJAZ1-1	ANOVA
	Source of Variation	SS	df	MS	F	P-value	F crit
	Between Groups	0.000634945	2	0.000317472	15.5799	4.60315e-05	3.40283
	Within Groups	0.000489048	24	2.0377e-05
	Total	0.00112399	26
	Tukey Values
	vs	Control-GUS	Control-RNAiGmJAZ1
	Control-RNAiGmJAZ1	4.41601
	Dehydration-RNAiJAZ1	7.87492	3.45892
GmJAZ1-2	ANOVA
	Source of Variation	SS	df	MS	F	P-value	F crit
	Between Groups	0.000102714	2	5.13568e-05	21.8567	3.93036e-06	3.40283
	Within Groups	5.63928e-05	24	2.3497e-06
	Total	0.000159106	26
	Tukey Values
	vs	Control-GUS	Control-RNAiGmJAZ1
	Control-RNAiGmJAZ1	5.48298
	Dehydration-RNAiJAZ1	9.30068	3.8177
GmJAZ1-6	ANOVA
	Source of Variation	SS	df	MS	F	P-value	F crit
	Between Groups	0.00170454	2	0.000852269	12.6213	0.000179656	3.40283
	Within Groups	0.00162063	24	6.75262e-05
	Total	0.00332517	26
	Tukey Values
	vs	Control-GUS	Control-RNAiGmJAZ1
	Control-RNAiGmJAZ1	2.60999
	Dehydration-RNAiJAZ1	7.02818	4.41819
GmJAZ4-1	ANOVA
	Source of Variation	SS	df	MS	F	P-value	F crit
	Between Groups	0.000472159	2	0.000236079	16.7066	2.84704e-05	3.40283
	Within Groups	0.000339142	24	1.41309e-05
	Total	0.000811301	26
	Tukey Values
	vs	Control-GUS	Control-RNAiGmJAZ1
	Control-RNAiGmJAZ1	3.29531
	Dehydration-RNAiJAZ1	8.12651	4.83119
HIDH	ANOVA
	Source of Variation	SS	df	MS	F	P-value	F crit
	Between Groups	0.00031269	2	0.000156345	23.9163	1.93496e-06	3.40283
	Within Groups	0.000156892	24	6.53717e-06
	Total	0.000469582	26
	Tukey Values
	vs	Control-GUS	Control-RNAiGmJAZ1
	Control-RNAiGmJAZ1	9.07006
	Dehydration-RNAiJAZ1	7.70511	1.36495
PTS1	ANOVA
	Source of Variation	SS	df	MS	F	P-value	F crit
	Between Groups	0.00037677	2	0.000188385	20.4115	6.63419e-06	3.40283
	Within Groups	0.000221505	24	9.22935e-06
	Total	0.000598274	26
	Tukey Values
	vs	Control-GUS	Control-RNAiGmJAZ1
	Control-RNAiGmJAZ1	7.94302
	Dehydration-RNAiJAZ1	0.241116	7.7019
RD20	ANOVA
	Source of Variation	SS	df	MS	F	P-value	F crit
	Between Groups	1.53007e-05	2	7.65033e-06	7.38215	0.00317213	3.40283
	Within Groups	2.48719e-05	24	1.03633e-06
	Total	4.01725e-05	26
	Tukey Values
	vs	Control-GUS	Control-RNAiGmJAZ1
	Control-RNAiGmJAZ1	2.85471
	Dehydration-RNAiJAZ1	2.57695	5.43166
RD29A	ANOVA
	Source of Variation	SS	df	MS	F	P-value	F crit
	Between Groups	0.00148436	2	0.000742182	4.78195	0.0178676	3.40283
	Within Groups	0.00372492	24	0.000155205
	Total	0.00520928	26
	Tukey Values
	vs	Control-GUS	Control-RNAiGmJAZ1
	Control-RNAiGmJAZ1	2.27685
	Dehydration-RNAiJAZ1	2.09543	4.37228
