## Supplemental Tables for "ABA-regulated JAZ1 Proteins Bind NAC42 Transcription Factors to Suppress the Activation of Phytoalexin Biosynthesis in Plants": Supplementary Table S8 - Statistical results for metabolite measurements shown in Figure 3G.xlsx

### Sheet: Sheet1
Table S8. Statistical results for metabolite measurements shown in Figure 3G.
Metabolite	Statistical Results
Glyceollin I	ANOVA
	Source of Variation	SS	df	MS	F	P-value	F crit
	Between Groups	17435.2	2	8717.61	13.6914	0.00080029	3.88529
	Within Groups	7640.66	12	636.722
	Total	25075.9	14
	Tukey Values
	vs	Control-GUS	Control-RNAiJAZ1
	Control-RNAiJAZ1	3.73749
	Dehydration-RNAiJAZ1	7.40025	8.1902
Glyceollin II	ANOVA
	Source of Variation	SS	df	MS	F	P-value	F crit
	Between Groups	1521.99	2	760.997	6.01771	0.0154874	3.88529
	Within Groups	1517.51	12	126.46
	Total	3039.51	14
	Tukey Values
	vs	Control-GUS	Control-RNAiJAZ1
	Control-RNAiJAZ1	1.66094
	Dehydration-RNAiJAZ1	4.82848	7.08283
Glyceollin III	ANOVA
	Source of Variation	SS	df	MS	F	P-value	F crit
	Between Groups	602.454	2	301.227	7.9925	0.00621635	3.88529
	Within Groups	452.264	12	37.6887
	Total	1054.72	14
	Tukey Values
	vs	Control-GUS	Control-RNAiJAZ1
	Control-RNAiJAZ1	2.82277
	Dehydration-RNAiJAZ1	5.6542	6.33127
Total Glyceollins	ANOVA
	Source of Variation	SS	df	MS	F	P-value	F crit
	Between Groups	42100.7	2	21050.4	11.2591	0.00176521	3.88529
	Within Groups	22435.6	12	1869.63
	Total	64536.3	14
	Tukey Values
	vs	Control-GUS	Control-RNAiJAZ1
	Control-RNAiJAZ1	3.18091
	Dehydration-RNAiJAZ1	6.70794	7.88668
