## Supplemental Tables for "ABA-regulated JAZ1 Proteins Bind NAC42 Transcription Factors to Suppress the Activation of Phytoalexin Biosynthesis in Plants": Supplementary Table S9 - T-test values of gene expressions changes for Figure 4A.xlsx

### Sheet: Figure 5D
Table S9. T-test values of gene expressions changes for RNAi-GmJAZ1 versus RNAi-vector shown in Figure 4A.
Experiment	Gene name	P value
1	GmJAZ1-8/9	3.66519e-06
	GmJAZ1-1	3.15176e-05
	GmJAZ1-2	2.63807e-05
	GmJAZ1-6	5.24127e-05
	GmJAZ4-1	4.92532e-06
	C4H	0.11734
	IFS2	5.18001e-05
	PTS1	0.6041
	G4DT	0.00186271
2	GmJAZ1-8/9	0.00244366
