## Supplemental Tables for "ABA-regulated JAZ1 Proteins Bind NAC42 Transcription Factors to Suppress the Activation of Phytoalexin Biosynthesis in Plants": Supplementary Table S10 - T-test values of gene expressions changes for Figure 4B.xlsx

### Sheet: Sheet 1
Table S10. T-test values of gene expressions changes for RNAi-GmJAZ1 versus RNAi-vector shown in Figure 4B
Experiment	Gene name	P value
1	GmJAZ1-8/9	0.023419
	GmJAZ1-1	0.0133195
	GmJAZ1-2	0.00623606
	GmJAZ1-6	0.0650324
	GmJAZ4-1	0.292999
	C4H	0.0154007
	IFS2	8.70765e-09
	PTS1	1.51325e-06
	G4DT	0.813755
