## Supplemental Tables for "ABA-regulated JAZ1 Proteins Bind NAC42 Transcription Factors to Suppress the Activation of Phytoalexin Biosynthesis in Plants": Supplementary Table S13 - T-test values of gene expressions changes for Figure 4E.xlsx

### Sheet: Figure 5D
Table S13. T-test values of gene expressions changes for RNAi-GmJAZ1 versus RNAi-vector shown in Figure 4E
Experiment	Gene name	P value
1	GmJAZ1-8/9	1.11932e-05
	GmJAZ1-1	0.0141851
	GmJAZ1-2	0.00647522
	GmJAZ1-6	0.0032976
	GmJAZ4-1	0.780798
	C4H	0.0190896
	IFS2	6.42233e-09
	PTS1	2.16086e-06
	G4DT	4.95489e-06
2	GmJAZ1-8/9	0.032354
