## Supplemental Tables for "ABA-regulated JAZ1 Proteins Bind NAC42 Transcription Factors to Suppress the Activation of Phytoalexin Biosynthesis in Plants": Supplementary Table S15. Materials, manufacturers, and catalog numbers.xlsx

### Sheet: Sheet1
Table S15. Manufacturers of materials used in this study and item catalog numbers.
Material	Manufacturer	Catalog Number
Ampicillin	Gold Biotechnology	A-301-SL10
Kanamycin	Gold Biotechnology	K-120-SL25
Spectinomycin	Gold Biotechnology	S-140-SL10
Gentamicin	Gold Biotechnology	G-400SL10
Hygromycin-B	Gold Biotechnology	H-270EZ25
Timentin	Gold Biotechnology	T-104-SL10
2-(N-morpholino)-ethanesulfonic acid (MES) hydrate	Sigma-Aldrich	M8250-250G
Acetosyringone	Sigma-Aldrich	D134406-1G
Norflurazon	Sigma-Aldrich	27314-13-2
Ethanol	Thermo Fisher Scientific	A962P-4
(+) - Abscosic acid (ABA)	Cayman Chemical	21293-29-8
Lima bean	Green giant	9056942328
Isopropanol	Thermo Fisher Scientific	A416P-4
Bleach	LAVO	21-124
2X Phusion Master Mix	ThermoFisher Scientific	1213338
BP clonase	Thermo Fisher Scientific	11-789-021
LR clonase	Thermo Fisher Scientific	11-791-020
Luria-Bertani (LB) medium	Miller	BP9723-500
Timentin	Caisson Laboratories	T04-55GM
Germination paper	Spectrum	SB39211M
Murashige and Skoog (MS) medium	Caisson Laboratories	MSP01-50LT
1000X vitamins mixture	Caisson Laboratories	MVL01-100ML
Sucrose	Bioshop	57-50-1
Methanol	Thermo Fisher Scientific	A454-4
Acitic Acid (AcOH)	Thermo Fisher Scientific	A38-212
RETSCH Mixer Mill MM400	Thermo Fisher Scientific	8418241
Q-Exactive Orbitrap mass spectrometer	Thermo Fisher Scientific	BRE725600
Acquity UPLC BEH Shield RP18 analytical column	Waters Limited	186003376
Column heater	Thermo Fisher Scientific	92016-150
Split Sampler FT autosampler	Thermo Fisher Scientific	VH-A10-A-02
Spectrum Plant Total RNA kit	Sigma Aldrich	STRN10
DNase I Amplification grade	Thermo Fisher Scientific	EN0525
Invitrogen SuperScript II Reverse Transcriptase	Thermo Fisher Scientific	18064022
SsoAdvanced Universal SYBR Green Supermix	BioRad	1708882
4', 6- diamidino-2-phenylindole (DAPI)	Cayman Chemical	28718-90-3
Dimethyl sulphoxide (DMSO)	Sigma-Aldrich	D2650
Gamborg’s B5	Sigma-Aldrich	G5893
Synthetic define (SD) powder	Sigma-Aldrich	Y2146-20G
Leucine (Leu)	Alfa Aesar	A12311
Histidine (His)	Alfa Aesar	A17027
Tryptophan (Trp)	Alfa Aesar	A10230
Uracil (Ura)	Alfa Aesar	A15570
3-amino-1,2,4-triazole (3-AT)	Alfa Aesar	A14871
Xcalibur	Xcalibur Multiphysics	N/A
Excel	Microsoft	N/A
Chromeleon 7.2.10	Thermo Fisher Scientific	N/A
Marshall University Genomics Core	Marshall university	N/A
HiSeq 1500	Illumina	N/A
FastQC	Illumina	N/A
STAR RNA-seq aligner	Illumina	N/A
featureCounts	Bioinformatics notebook	N/A
SoyBase gene Model Data Mining and Analysis tool	Soybase	N/A
MEGA 11.0	MEGA Program	N/A
Zen Black	Zeiss	N/A
Plan-Apochromat 63x/1.4 III HR optical equipment	Zeiss	N/A
Vanquish UHPLC system	Thermo Fisher Scientific	N/A
Diode Array Detector (DAD)	Thermo Fisher Scientific	N/A
CFX Opus 96 Real-Time PCR System	BioRad	N/A
Agilent 2100 Bioanalyzer	Agilent	N/A
LMS700 Confocal Laser Scanning Microscope	Zeiss	N/A
X-Cite 120fluorescence lamp	Excelitas Technologies	N/A
Dual-Luciferase Reporter Assay System	Promega	N/A
